# Computational Tracking of Cell Origins Using CellSexID from Single-Cell Transcriptomes

**DOI:** 10.1101/2024.12.02.626449

**Authors:** Huilin Tai, Qian Li, Jingtao Wang, Jiahui Tan, Bowen Zhao, Ryann Lang, Basil J. Petrof, Jun Ding

## Abstract

Cell tracking in chimeric models is essential yet challenging, particularly in developmental biology, regenerative medicine, and transplantation research. Existing methods such as fluorescent labeling and genetic barcoding are technically demanding, costly, and often impractical for dynamic or heterogeneous tissues. Here, we introduce CellSexID, a computational framework that leverages sex as a surrogate marker for cell origin inference. Using a machine learning model trained on single-cell transcriptomic data, CellSexID accurately predicts the sex of individual cells, enabling in silico distinction between donor and recipient cells in sex-mismatched settings. The model identifies minimal sex-linked gene sets through ensemble feature selection and has been validated using both public datasets and experimental flow sorting, confirming the biological relevance of predicted populations. We further demonstrate CellSexID’s applicability beyond chimeric models, including organ transplantation and multiplexed sample demultiplexing. As a scalable and cost-effective alternative to physical labeling, CellSexID facilitates precise cell tracking and supports diverse biomedical applications involving mixed cellular origins.
