## Supplemental Table 1 for "Computational Tracking of Cell Origins Using CellSexID from Single-Cell Transcriptomes"

Feature	Total_Score	Models_Selected	LogReg_Rank	RF_Rank	SVC_Rank	XGB_Rank	Overall_Rank
Xist	6.0	4	1	1	1	1	1.0
Ddx3y	3.2208029001903467	4	2	2	3	2	2.0
Gm42418	3.142982909485864	4	4	3	2	6	3.0
Eif2s3y	3.083265263888679	4	3	4	4	7	4.0
Rps27rt	2.7749021439550776	4	6	5	5	21	5.0
Rpl9-ps6	2.7322770771183658	4	5	7	6	23	6.0
Uba52	2.6576456227927867	4	7	8	7	42	7.0
Kdm5d	2.6378865554856157	4	9	6	10	58	8.0
Rpl36a-ps1	2.6229642405098184	4	8	13	8	44	9.0
Wdr89	2.5582145372535856	4	10	15	9	60	10.0
Uty	2.5448352044189075	4	11	11	14	134	11.0
Lars2	2.5382965379133533	4	12	12	13	33	12.0
Rpl35	2.5291221113599085	4	15	10	15	4	13.0
Rps27	2.5252237149286954	4	14	9	12	64	14.0
Gm2000	2.4936442865086397	4	13	29	11	149	15.0
AY036118	2.382719776724201	4	16	20	21	318	16.0
Tsix	2.3776069192713396	4	18	16	22	4293	17.0
Rnaset2a	2.371126330705547	4	17	82	20	37	18.0
Gm20594	2.332362363377003	4	19	38	29	52	19.0
Snca	2.331168039317974	4	21	10590	16	4293	20.0
March2	2.3140198276082273	4	31	6407	17	1178	21.0
Rbm3	2.313919781504901	4	20	60	26	246	22.0
Rps29	2.293633376943235	4	34	57	23	241	23.0
Ube2l6	2.287956072416204	4	41	2572	18	2483	24.0
Adh1	2.283473537257497	4	22	179	41	9	25.0
Tsc22d3	2.2833705118257237	4	25	42	40	50	26.0
Rnaset2b	2.275765335688819	4	23	192	33	125	27.0
Alas2	2.2740937621053865	4	39	9628	19	2243	28.0
Arpc4	2.2718601881723925	4	29	36	42	288	29.0
Gapdh	2.2675241453940345	4	24	97	35	738	30.0
Gzma	2.265991029564134	4	35	49	51	8	31.0
Retnla	2.264225295488581	4	36	35	37	601	32.0
Ftl1-ps1	2.2524813662272325	4	28	65	53	695	33.0
Actb	2.2520419040882906	4	43	130	30	812	34.0
Akr1d1	2.2516778079211495	4	26	4285	44	54	35.0
Fkbp5	2.250471512996667	4	27	98	45	4067	36.0
Gm47283	2.250419050611907	4	30	119	43	1004	37.0
Hadh	2.2484734030904434	4	37	6550	27	2619	38.0
Rpl41	2.242329016133741	4	72	149	24	705	39.0
Igkc	2.235147578773739	4	48	27	69	131	40.0
Nup85	2.22982049945185	4	51	7095	28	3831	41.0
Eif2s3x	2.2279732498015123	4	32	197	56	1250	42.0
Lockd	2.2270527087317946	4	66	9682	25	4293	43.0
F11r	2.224470033590012	4	45	4204	34	2131	44.0
Ddit4	2.224065720686509	4	38	81	65	1584	45.0
H2-Ab1	2.222871892943445	4	98	14	150	34	46.0
Hspe1-rs1	2.221959310176364	4	33	1131	49	4293	47.0
Ccl8	2.221678406500086	4	52	10590	32	4293	48.0
Cln5	2.2216781801718315	4	60	2706	31	2961	49.0
Apoe	2.216402536283	4	58	48	66	226	50.0
Ap1s2	2.2153027415963322	4	44	271	63	103	51.0
Epb41	2.214411493439299	4	49	5786	39	2911	52.0
Rpl39	2.2141328381325938	4	65	22	97	260	53.0
H2-Aa	2.211682505089888	4	106	17	148	55	54.0
Hbb-bt	2.2104728224902557	4	53	7409	38	3004	55.0
Igha	2.2101697716108815	4	40	643	55	4293	56.0
Cd74	2.208069290800733	4	100	19	108	76	57.0
Rpl10	2.2074840855822293	4	42	546	59	1597	58.0
AA467197	2.2052710499756474	4	50	161	68	367	59.0
Gda	2.200411495714408	4	99	2942	47	99	60.0
Gm11361	2.197747985396439	4	46	1034	70	1360	61.0
Apoc2	2.1975381876275177	4	59	111	94	49	62.0
Gm9774	2.194622001316169	4	47	2809	64	4293	63.0
Skp1a	2.1930881940071902	4	57	3147	71	79	64.0
H2-Eb1	2.1929709744383845	4	131	18	253	30	65.0
Mgl2	2.192645069386987	4	101	30	127	166	66.0
Apoo	2.192404761547473	4	75	8475	46	4293	67.0
Snip1	2.189756408971619	4	89	3219	48	4293	68.0
Rpl10-ps3	2.187077491142385	4	63	170	76	1462	69.0
Fgd2	2.185480233634809	4	70	279	77	315	70.0
Rac2	2.184904139650699	4	73	105	111	150	71.0
Lilra6	2.18462187241025	4	61	1380	90	80	72.0
Rps9	2.1838900971150395	4	133	124	73	132	73.0
Hba-a2	2.1817784209484232	4	64	10590	62	4293	74.0
4932438H23Rik	2.1777931514397193	4	124	10590	50	4293	75.0
Pomk	2.1769865534258157	4	127	10590	52	4293	76.0
Mgmt	2.176473101813782	4	54	5677	78	4293	77.0
Akna	2.1757401029431023	4	77	262	82	1970	78.0
Fam220a	2.1745216868396025	4	117	10069	57	4293	79.0
Tspan33	2.1740175379199016	4	56	1135	87	4293	80.0
Tent5c	2.172768599346686	4	440	10590	36	4293	81.0
Tpm3-rs7	2.1723777694311663	4	55	2122	89	4293	82.0
Cd9	2.172234136317783	4	68	151	113	2181	83.0
Picalm	2.172225759742324	4	82	944	93	463	84.0
mt-Nd4l	2.17176408889324	4	69	166	123	1029	85.0
Clec4a1	2.1716600545840246	4	62	1139	100	1375	86.0
Rpl28	2.1713314755153514	4	336	37	95	660	87.0
Cebpb	2.171245476657907	4	86	284	138	53	88.0
Zc3h18	2.169806377920346	4	74	4901	81	2461	89.0
Pbdc1	2.168810270082331	4	80	206	114	978	90.0
Ubb	2.168555372585312	4	113	557	83	385	91.0
Cd36	2.16791808526301	4	139	25	364	559	92.0
S100a10	2.1664920405718195	4	130	54	183	479	93.0
Trdc	2.166360856672763	4	200	9147	54	4293	94.0
Slc33a1	2.166289079755786	4	84	5708	96	787	95.0
Aldh1a2	2.166248322080816	4	96	3214	180	14	96.0
Rpl32	2.1662304125543903	4	343	39	231	18	97.0
Alox5ap	2.1658010041503473	4	94	366	117	252	98.0
Laptm5	2.1653583017405125	4	266	220	79	97	99.0
Tmsb10	2.164941226824948	4	797	24	211	36	100.0
mt-Co3	2.163233213531991	4	83	64	276	1649	101.0
Gm26822	2.162050388519575	4	81	7039	92	4293	102.0
Gm21887	2.161509607846642	4	90	4529	88	4293	103.0
Klra2	2.160501236704118	4	277	2763	58	3373	104.0
March5	2.1603469193382203	4	128	2129	85	1410	105.0
Fam110b	2.1599255179740444	4	79	7335	99	4293	106.0
Usp50	2.1597187149026373	4	76	3243	107	4293	107.0
Cyp21a1	2.159451597057191	4	95	4880	110	1155	108.0
Zfp768	2.159008070297677	4	67	5885	116	4293	109.0
Hspa1b	2.1585439915599403	4	87	451	112	4293	110.0
Tmsb4x	2.158409032934124	4	486	133	98	61	111.0
Sft2d1	2.1573670535463556	4	91	601	133	1412	112.0
Prpf3	2.1573252270723113	4	313	7467	60	2905	113.0
Gigyf1	2.157086740716169	4	78	2965	128	2811	114.0
Rpl36al	2.156910101455445	4	164	67	232	310	115.0
Uqcrh	2.156536349129679	4	160	89	230	161	116.0
Itgax	2.1552465655109634	4	88	334	238	190	117.0
Mkrn1	2.154880807571298	4	351	1188	67	1924	118.0
Kdm6a	2.1547123486648294	4	85	1169	125	4293	119.0
Gstm1	2.1540022692514595	4	137	3723	84	4293	120.0
Tpt1	2.153523299892326	4	634	87	143	46	121.0
Rpl36a	2.1521881797635323	4	182	52	313	407	122.0
H2-M2	2.151110406206344	4	71	1641	172	4293	123.0
Acer3	2.1501770655734616	4	244	4668	72	4293	124.0
Haus3	2.149800676223254	4	468	4405	61	4293	125.0
Amdhd2	2.149133397329622	4	97	3341	131	4293	126.0
Irf2bp2	2.148343974322294	4	93	580	162	3957	127.0
Aldh1a1	2.148247371768953	4	250	10590	74	4293	128.0
Cidec	2.145692279281065	4	92	10248	156	4293	129.0
Klf2	2.1454136393952012	4	183	493	384	13	130.0
Ifitm3	2.1439214094269863	4	213	231	315	26	131.0
Lyz2	2.142666435390752	4	402	110	299	32	132.0
Pltp	2.1414003299928144	4	292	58	277	2143	133.0
Sdc3	2.1406205550437747	4	382	56	312	619	134.0
Ndufb6	2.139823525792513	4	379	2067	91	2966	135.0
Msrb1	2.1395851243001407	4	389	249	378	10	136.0
Rpl10a	2.138306525593948	4	363	80	331	401	137.0
Rpl18	2.138017101147702	4	661	34	541	243	138.0
Oip5os1	2.1380009408192837	4	942	668	80	1194	139.0
Ccl5	2.136493795586647	4	290	157	347	87	140.0
Klrd1	2.1364162926358263	4	335	68	492	341	141.0
Alyref	2.1359221557478465	4	607	1971	86	3598	142.0
Akr1c18	2.135892202733188	4	194	4774	482	19	143.0
Rnh1	2.1352792688005136	4	232	1584	363	35	144.0
Rpl38	2.1345180082054913	4	1283	90	137	1107	145.0
Lrmp	2.130107877870466	4	1314	3082	75	4293	146.0
H2-DMb1	2.1299212281047706	4	439	83	465	569	147.0
Ssu72	2.129121610956462	4	692	1073	337	15	148.0
Rps14	2.1281642883008187	4	1090	46	663	71	149.0
Pf4	2.1280692355971356	4	500	96	751	63	150.0
Eef1b2	2.1268318490153817	4	425	92	533	667	151.0
Gcnt2	2.12325802850913	4	589	3728	510	17	152.0
Rpl37	2.1213528586259045	4	651	23	3598	514	153.0
mt-Cytb	2.117917777806481	4	171	75	2896	1123	154.0
Pou2f2	2.1164241198032583	4	380	814	839	56	155.0
Gpx1	2.115610271762126	4	442	339	1043	48	156.0
Rpl27a	2.1137956685045474	4	2478	43	613	685	157.0
Sesn3	2.1119886179272775	4	645	1476	607	84	158.0
Rpl7	2.1100276172338943	4	811	73	1506	535	159.0
Rpl18a	2.109750654359664	4	1730	50	1140	378	160.0
Clec10a	2.109699084464641	4	706	88	1860	196	161.0
Rps3a1	2.1095763610662823	4	2365	31	1808	414	162.0
Rps5	2.10721675198658	4	1444	32	3133	452	163.0
Samsn1	2.1063257038545897	4	940	782	1128	27	164.0
Rps11	2.1035528746188894	4	1162	94	1167	984	165.0
S100a6	2.102934293674874	4	1037	292	1408	45	166.0
Rps26	2.0965213042141535	4	2946	59	2062	200	167.0
Rpl15	2.096070947379994	4	2089	41	2904	1025	168.0
AU020206	2.095496971037158	4	1789	1423	897	93	169.0
Rpl11	2.0933304329360594	4	4681	28	3383	587	170.0
Malat1	2.0933026668849997	4	12061	66	9306	3	171.0
Ctsc	2.0927004821314523	4	2305	63	3798	130	172.0
Rpl34	2.0892351694352143	4	3547	44	3223	597	173.0
Ncf1	2.0886864288640954	4	1537	2524	2491	31	174.0
Tnfrsf1b	2.0872258056820794	4	5579	780	4030	5	175.0
Rpl37a	2.0868182870979424	4	3745	40	4322	435	176.0
Rpl13	2.0853892544105053	4	3923	21	8920	2124	177.0
Ttc5	2.084703982680456	4	7324	5911	543	62	178.0
Rps10	2.0836835719069153	4	5106	26	6235	1188	179.0
Ostc	2.0834723013470997	4	2085	369	2923	59	180.0
Prr13	2.0825131888787416	4	1821	467	3236	72	181.0
Fau	2.0814314297159813	4	3758	86	4847	91	182.0
Ahnak	2.0812718856518497	4	1751	1097	3099	83	183.0
Rpl13a	2.080049374895674	4	4244	100	2439	589	184.0
Eef1a1	2.079180251816433	4	3423	72	5761	242	185.0
Sec61b	2.0783755162920348	4	2987	148	4186	85	186.0
C1qa	2.0783201958206674	4	14406	71	3981	16	187.0
mt-Co2	2.078306342574126	4	3449	85	3637	1040	188.0
Rpl29	2.0773569791954403	4	5077	53	4399	749	189.0
Rps16	2.0763170895199305	4	3422	70	5533	758	190.0
Il1rl1	2.076221722974047	4	1658	4952	3926	95	191.0
Slc22a15	2.076197849264668	4	2303	8212	2938	88	192.0
Mrpl58	2.072355263364198	4	2456	1990	4066	94	193.0
Prdx5	2.072158140161853	4	3967	762	3888	41	194.0
Dcps	2.071848856282778	4	2985	3552	5131	29	195.0
Rpl21	2.070488967459213	4	5320	69	5692	788	196.0
C1qc	2.0691979008819783	4	5807	160	4122	98	197.0
Rpl22	2.0691208921039466	4	6625	61	6556	386	198.0
Sf3a2	2.0687252868237076	4	4691	6720	3111	57	199.0
Rps7	2.068479576729807	4	6879	33	12448	653	200.0
Fus	2.068066357245712	4	4393	1044	3884	69	201.0
Rpl19	2.0670879076351243	4	10878	99	3154	313	202.0
mt-Atp6	2.066825746904734	4	3940	95	7920	623	203.0
Emp3	2.0665447542713227	4	5267	311	5005	51	204.0
Bet1l	2.0641821996426746	4	4293	5759	4687	66	205.0
Pgam1	2.0635730801315946	4	6900	1992	7241	12	206.0
Psap	2.062309991473895	4	6315	47	12032	759	207.0
Rpl8	2.060558188244068	4	10998	93	3941	1316	208.0
Rps23	2.060376474872529	4	6295	79	13473	179	209.0
Ndufb10	2.0601551470725115	4	5859	922	5233	81	210.0
Rps15a	2.05995370141717	4	11577	51	8755	437	211.0
Rps4x	2.0598024960350707	4	16710	76	5102	146	212.0
Rps13	2.0595811095324366	4	8028	91	8186	328	213.0
Cd52	2.0592737282322835	4	7780	55	9038	1830	214.0
Dazap2	2.0591933845379433	4	8405	403	4249	90	215.0
Sqstm1	2.0591462820090545	4	6553	5648	5180	47	216.0
Stat5b	2.0585725065804388	4	5175	4404	5867	77	217.0
Ctsb	2.057857731700465	4	9877	45	11203	1082	218.0
Commd4	2.0565953999474935	4	8556	1050	6236	38	219.0
mt-Nd1	2.056145606387395	4	15310	128	12342	11	220.0
Wasl	2.056039082725654	4	6779	6853	4951	92	221.0
Ppp4c	2.0549853025434173	4	6864	924	6619	82	222.0
Cbfa2t3	2.0533350977230516	4	5881	4565	7438	86	223.0
Rps8	2.051638544784184	4	11264	78	12054	471	224.0
Fam174a	2.0513914933653927	4	9558	1816	7751	39	225.0
Ezr	2.0510107045740513	4	11321	1814	9419	20	226.0
Grn	2.0505455675913415	4	8340	207	11147	78	227.0
Rpl17	2.050468488675613	4	13663	77	16233	68	228.0
AB124611	2.0500063675987414	4	7912	2058	10012	40	229.0
Supt6	2.048886810599171	4	7724	4534	8438	74	230.0
Scaf11	2.048704569645806	4	8483	1038	8396	89	231.0
Rps24	2.0476066651210374	4	13885	62	13714	745	232.0
Ace	2.046587746924655	4	11835	3314	10287	24	233.0
Nucb2	2.0442413108742317	4	9431	10590	13118	28	234.0
Supt4a	2.0440392247792816	4	11584	698	9120	96	235.0
Rpl6	2.041733235589649	4	14621	84	15812	521	236.0
Cd302	2.04126219783413	4	13150	3902	9484	65	237.0
Mmp8	2.04095847497302	4	11689	4877	10380	73	238.0
Ppp3r1	2.03970872383063	4	11733	704	13791	70	239.0
Mcemp1	2.039521289966139	4	12282	2259	14035	43	240.0
Rps3	2.0389938076845535	4	17104	74	15995	337	241.0
Arpp19	2.0383166545031237	4	12655	1150	13580	67	242.0
Ndufb9	2.037974639006826	4	13310	531	14078	75	243.0
Capn1	2.037584015428387	4	14880	8730	15023	22	244.0
Gsr	2.0354905846541254	4	15461	2285	15876	25	245.0
Azi2	2.0324518836220804	4	12928	4694	15222	100	246.0
